# Blind Recognition Reveals Early Multiphase IL-1ra Aggregation

**DOI:** 10.64898/2026.08.03.742394

**Authors:** Andrei A. Raibekas

## Abstract

The primary question in this work is whether a turbidity trace contains more than one resolved kinetic event before any rate or aggregate-mass information is supplied. A blind, three-gate hierarchical Gompertz procedure applied to human interleukin-1 receptor antagonist (IL-1ra) at 53 °C in phosphate retained one phase at 1 and 2 mg/mL, but selected two phases at 5 and 10 mg/mL. Thus the first resolved multiphase behavior appears at the low protein concentration of 5 mg/mL. Source optical-rate markers were withheld until after selection. Those observed optical rates were then compared with blind-fit phase rates, and the same comparison was expressed on a conditional mass-equivalent scale using the published 5.3-fold Type-I/Type-II turbidity response ratio. A separate 50 °C citrate series (4, 6, 8, 10, and 14 mg/mL) also selected two phases in every retained trace; its printed Vmax values were used only as post-selection comparators. Finally, two challenging 40 °C high-concentration traces (180 and 200 mg/mL) were digitized from the instrument-output plot and each retained two phases. All three conditions are analyzed independently. Blind recognition is therefore the central result; the mass-equivalent conversion is a secondary, post-selection interpretation of optical phase rates. The absolute *µ*M*/*min scale remains conditional on an endpoint aggregate fraction measured elsewhere.
