## Supplementary material for "Blind Recognition Reveals Early Multiphase IL-1ra Aggregation": Data/code package: explore_40c_simulation_summary.csv

case	concentration_mg_ml	n	selected_k2_pct	median_delta_aicc	p05_delta_aicc	p95_delta_aicc	median_amp2_fraction	p05_amp2_fraction	p95_amp2_fraction	median_gap_s	p05_gap_s	p95_gap_s
matched one-phase null	180	100	0.0	4.881544771044673	0.5936870018818186	6.681138308765628	0.3112661169853509	0.014538983352174016	0.3844021047217391	528.7829268327064	13.667205010449564	1163.7224822437604
matched two-phase alternative	180	100	100.0	-255.48182010088817	-281.31013025743886	-238.31054498569068	0.13520109843662007	0.11893052969468483	0.17578225688467458	2172.415081399553	2087.970051764691	2296.299818602887
digitization perturbation	180	100	100.0	-221.37767914969868	-243.49156363228158	-203.5770538926097	0.13449152411628873	0.11376778698425272	0.16799774813375362	2176.3399262459334	2068.963839786264	2259.1675977205473
180 offset + bridge sensitivity	180	100	100.0	-219.4256790555367	-248.93699990086344	-192.18275021677485	0.1341248814621646	0.111252583895383	0.18614745199768046	2182.870844644741	2052.9613861283087	2262.597368209426
180 offset + bridge omitted	180	100	100.0	-218.45100589725791	-241.90631910468622	-191.29354337975596	0.13638559805906308	0.11192119931916822	0.1878779374248652	2169.6635352842695	2021.0275287364423	2254.8721910941317
matched one-phase null	200	100	0.0	6.594885873205044	-0.12954539340059334	7.512154182300634	0.006002765830948697	0.004696827095450786	0.07370877032336087	546.7080700189788	0.039954493533105054	1413.4261695443372
matched two-phase alternative	200	100	99.0	-217.35262188384075	-240.67234501405648	-194.95242811099698	0.17615669948146018	0.12183781835569547	0.22092424800304103	1192.975973408931	776.678383999577	1657.0340442190593
digitization perturbation	200	100	100.0	-187.7762422564549	-208.20231747747147	-165.51190279591398	0.18596034864862904	0.1323308243271072	0.2166565609836787	1093.5811240733335	857.7902684527036	1690.9124914602926
