## Supplementary material for "Blind Recognition Reveals Early Multiphase IL-1ra Aggregation": Data/code package: hierarchical_selection_summary_40C.csv

concentration_mg_ml	n_digitized	one_aicc	two_aicc	delta_aicc_2_minus_1	phase2_amplitude_fraction	inflection_gap_s	phase1_width_s	selected_phase_count
180	98	-638.750	-949.937	-311.186	0.135	2184.2	339.0	2
200	97	-676.649	-971.630	-294.981	0.187	1096.8	228.1	2
