## Supplementary material for "Blind Recognition Reveals Early Multiphase IL-1ra Aggregation": Data/code package: IL1ra_40C_digitized_traces.csv

concentration_mg_ml	time_s	od_digitized_corrected	source_note	180_offset_removed_od
200	0	0.00000	shared_baseline
200	50	0.00000	shared_baseline
200	100	0.00000	shared_baseline
200	150	0.00000	shared_baseline
200	200	0.00000	shared_baseline
200	250	0.00000	shared_baseline
200	300	0.00000	shared_baseline
200	350	0.00000	shared_baseline
200	400	0.00000	shared_baseline
200	450	0.00000	shared_baseline
200	500	0.00000	shared_baseline
200	550	0.00000	shared_baseline
200	600	0.00000	shared_baseline
200	650	0.00000	shared_baseline
200	700	0.00000	shared_baseline
200	750	0.00000	shared_baseline
200	800	0.00000	shared_baseline
200	850	0.00000	shared_baseline
200	900	0.00000	shared_baseline
200	950	0.00000	shared_baseline
200	1000	0.00000	shared_baseline
200	1050	0.00000	shared_baseline
200	1100	0.00000	shared_baseline
200	1150	0.00000	shared_baseline
200	1200	0.00000	shared_baseline
200	1250	0.00000	shared_baseline
200	1300	0.00000	shared_baseline
200	1350	0.00000	shared_baseline
200	1400	0.00000	shared_baseline
200	1450	0.00000	shared_baseline
200	1500	0.00000	shared_baseline
200	1550	0.00000	shared_baseline
200	1600	0.00000	shared_baseline
200	1650	0.00000	shared_baseline
200	1700	0.00000	shared_baseline
200	1750	0.00000	shared_baseline
200	1800	0.00000	shared_baseline
200	1850	0.00000	shared_baseline
200	1900	0.00000	shared_baseline
200	1950	0.00000	shared_baseline
200	2000	0.00000	shared_baseline
200	2900	1.30094	digitized
200	2950	1.41197	digitized
200	3000	1.50518	digitized
200	3050	1.58682	digitized
200	3200	1.70407	digitized
200	3250	1.75373	digitized
200	3300	1.78767	digitized
200	3350	1.81405	digitized
200	3400	1.84151	digitized
200	3450	1.84638	digitized
200	3500	1.86422	digitized
200	3550	1.88751	digitized
200	3600	1.90586	digitized
200	3650	1.92332	digitized
200	3750	1.94628	digitized
200	3800	1.95089	digitized
200	3850	1.96640	digitized
200	3900	1.97685	digitized
200	3950	1.99048	digitized
200	4000	1.99886	digitized
200	4050	2.00236	digitized
200	4100	2.00409	digitized
200	4150	2.01219	digitized
200	4250	2.03077	digitized
200	4300	2.03438	digitized
200	4350	2.03681	digitized
200	4400	2.04026	digitized
200	4450	2.04443	digitized
200	4500	2.05152	digitized
200	4550	2.05743	digitized
200	4600	2.06661	digitized
200	4700	2.06272	digitized
200	4750	2.07106	digitized
200	4800	2.06703	digitized
200	4850	2.08940	digitized
200	4900	2.08442	digitized
200	5000	2.10932	digitized
200	5050	2.11026	digitized
200	5100	2.12058	digitized
200	5150	2.12613	digitized
200	5200	2.13028	digitized
200	5250	2.13603	digitized
200	5300	2.13587	digitized
200	5400	2.14896	digitized
200	5550	2.15578	digitized
200	5600	2.15667	digitized
200	5650	2.15683	digitized
200	5700	2.16105	digitized
200	5750	2.16105	digitized
200	5800	2.16105	digitized
200	5850	2.16930	digitized
200	5900	2.16933	digitized
200	6050	2.17350	digitized
200	6100	2.16969	digitized
200	6150	2.16890	digitized
200	6400	2.17869	digitized
180	0	0.00000	shared_baseline	0.02820
180	50	0.00000	shared_baseline	0.02820
180	100	0.00000	shared_baseline	0.02820
180	150	0.00000	shared_baseline	0.02820
180	200	0.00000	shared_baseline	0.02820
180	250	0.00000	shared_baseline	0.02820
180	300	0.00000	shared_baseline	0.02820
180	350	0.00000	shared_baseline	0.02820
180	400	0.00000	shared_baseline	0.02820
180	450	0.00000	shared_baseline	0.02820
180	500	0.00000	shared_baseline	0.02820
180	550	0.00000	shared_baseline	0.02820
180	600	0.00000	shared_baseline	0.02820
180	650	0.00000	shared_baseline	0.02820
180	700	0.00000	shared_baseline	0.02820
180	750	0.00000	shared_baseline	0.02820
180	800	0.00000	shared_baseline	0.02820
180	850	0.00000	shared_baseline	0.02820
180	900	0.00000	shared_baseline	0.02820
180	950	0.00000	shared_baseline	0.02820
180	1000	0.00000	shared_baseline	0.02820
180	1050	0.00000	shared_baseline	0.02820
180	1100	0.00000	shared_baseline	0.02820
180	1150	0.00000	shared_baseline	0.02820
180	1200	0.00000	shared_baseline	0.02820
180	1250	0.00000	shared_baseline	0.02820
180	1300	0.00000	shared_baseline	0.02820
180	1350	0.00000	shared_baseline	0.02820
180	1400	0.00000	shared_baseline	0.02820
180	1450	0.00000	shared_baseline	0.02820
180	1500	0.00000	shared_baseline	0.02820
180	1550	0.00000	shared_baseline	0.02820
180	1600	0.00000	shared_baseline	0.02820
180	1650	0.00000	shared_baseline	0.02820
180	1700	0.00000	shared_baseline	0.02820
180	1750	0.00000	shared_baseline	0.02820
180	1800	0.00000	shared_baseline	0.02820
180	1850	0.00000	shared_baseline	0.02820
180	1900	0.00000	shared_baseline	0.02820
180	1950	0.00000	shared_baseline	0.02820
180	2000	0.00000	shared_baseline	0.02820
180	2900	0.71714	digitized	0.02820
180	2950	0.82550	digitized	0.02820
180	3000	0.93180	digitized	0.02820
180	3050	1.03580	digitized	0.02820
180	3200	1.23684	digitized	0.02820
180	3250	1.32118	digitized	0.02820
180	3300	1.39973	digitized	0.02820
180	3350	1.46532	digitized	0.02820
180	3400	1.51840	digitized	0.02820
180	3450	1.51636	digitized	0.02820
180	3500	1.56611	digitized	0.02820
180	3550	1.60877	digitized	0.02820
180	3600	1.64029	digitized	0.02820
180	3650	1.67216	digitized	0.02820
180	3750	1.71473	digitized	0.02820
180	3800	1.72134	digitized	0.02820
180	3850	1.74160	digitized	0.02820
180	3900	1.75776	digitized	0.02820
180	3950	1.77460	digitized	0.02820
180	4000	1.78786	digitized	0.02820
180	4050	1.80309	digitized	0.02820
180	4100	1.80682	digitized	0.02820
180	4150	1.81556	digitized	0.02820
180	4250	1.83736	digitized	0.02820
180	4300	1.84681	digitized	0.02820
180	4350	1.85262	digitized	0.02820
180	4400	1.86020	digitized	0.02820
180	4450	1.86491	digitized	0.02820
180	4500	1.87363	digitized	0.02820
180	4550	1.87378	digitized	0.02820
180	4600	1.88588	digitized	0.02820
180	4700	1.89624	digitized	0.02820
180	4750	1.90137	digitized	0.02820
180	4800	1.91239	digitized	0.02820
180	4850	1.91211	digitized	0.02820
180	4900	1.91874	digitized	0.02820
180	5000	1.92654	digitized	0.02820
180	5050	1.92314	digitized	0.02820
180	5100	1.95033	digitized	0.02820
180	5150	1.97664	digitized	0.02820
180	5200	1.98218	digitized	0.02820
180	5250	1.98574	digitized	0.02820
180	5300	1.98791	digitized	0.02820
180	5350	1.99735	straight-line bridge across instrument offset	0.02820
180	5400	2.00679	digitized; 180 mg/mL offset corrected	0.02820
180	5550	2.02803	digitized; 180 mg/mL offset corrected	0.02820
180	5600	2.03151	digitized; 180 mg/mL offset corrected	0.02820
180	5650	2.03835	digitized; 180 mg/mL offset corrected	0.02820
180	5700	2.03883	digitized; 180 mg/mL offset corrected	0.02820
180	5750	2.04286	digitized; 180 mg/mL offset corrected	0.02820
180	5800	2.05575	digitized; 180 mg/mL offset corrected	0.02820
180	5850	2.05853	digitized; 180 mg/mL offset corrected	0.02820
180	5900	2.06028	digitized; 180 mg/mL offset corrected	0.02820
180	6050	2.06570	digitized; 180 mg/mL offset corrected	0.02820
180	6100	2.07445	digitized; 180 mg/mL offset corrected	0.02820
180	6150	2.07232	digitized; 180 mg/mL offset corrected	0.02820
180	6400	2.08841	digitized; 180 mg/mL offset corrected	0.02820
160	0	0.00000	shared_baseline
160	50	0.00000	shared_baseline
160	100	0.00000	shared_baseline
160	150	0.00000	shared_baseline
160	200	0.00000	shared_baseline
160	250	0.00000	shared_baseline
160	300	0.00000	shared_baseline
160	350	0.00000	shared_baseline
160	400	0.00000	shared_baseline
160	450	0.00000	shared_baseline
160	500	0.00000	shared_baseline
160	550	0.00000	shared_baseline
160	600	0.00000	shared_baseline
160	650	0.00000	shared_baseline
160	700	0.00000	shared_baseline
160	750	0.00000	shared_baseline
160	800	0.00000	shared_baseline
160	850	0.00000	shared_baseline
160	900	0.00000	shared_baseline
160	950	0.00000	shared_baseline
160	1000	0.00000	shared_baseline
160	1050	0.00000	shared_baseline
160	1100	0.00000	shared_baseline
160	1150	0.00000	shared_baseline
160	1200	0.00000	shared_baseline
160	1250	0.00000	shared_baseline
160	1300	0.00000	shared_baseline
160	1350	0.00000	shared_baseline
160	1400	0.00000	shared_baseline
160	1450	0.00000	shared_baseline
160	1500	0.00000	shared_baseline
160	1550	0.00000	shared_baseline
160	1600	0.00000	shared_baseline
160	1650	0.00000	shared_baseline
160	1700	0.00000	shared_baseline
160	1750	0.00000	shared_baseline
160	1800	0.00000	shared_baseline
160	1850	0.00000	shared_baseline
160	1900	0.00000	shared_baseline
160	1950	0.00000	shared_baseline
160	2000	0.00000	shared_baseline
160	2900	0.53187	digitized
160	2950	0.61066	digitized
160	3000	0.70693	digitized
160	3050	0.79995	digitized
160	3200	1.00374	digitized
160	3250	1.06911	digitized
160	3300	1.16089	digitized
160	3350	1.22043	digitized
160	3400	1.28669	digitized
160	3450	1.00541	digitized
160	3500	1.37802	digitized
160	3550	1.40817	digitized
160	3600	1.44545	digitized
160	3650	1.47607	digitized
160	3750	1.54054	digitized
160	3800	1.55397	digitized
160	3850	1.57411	digitized
160	3900	1.59611	digitized
160	3950	1.60635	digitized
160	4000	1.62515	digitized
160	4050	1.64396	digitized
160	4100	1.64933	digitized
160	4150	1.66067	digitized
160	4250	1.68291	digitized
160	4300	1.69029	digitized
160	4350	1.69977	digitized
160	4400	1.70775	digitized
160	4450	1.71514	digitized
160	4500	1.72416	digitized
160	4550	1.72224	digitized
160	4600	1.73394	digitized
160	4700	1.74155	digitized
160	4750	1.74469	digitized
160	4800	1.74818	digitized
160	4850	1.74764	digitized
160	4900	1.74782	digitized
160	5000	1.76484	digitized
160	5050	1.75893	digitized
160	5100	1.77118	digitized
160	5150	1.79573	digitized
160	5200	1.80513	digitized
160	5250	1.80379	digitized
160	5300	1.79922	digitized
160	5400	1.83736	digitized
160	5550	1.85106	digitized
160	5600	1.85106	digitized
160	5650	1.84990	digitized
160	5700	1.85482	digitized
160	5750	1.86572	digitized
160	5800	1.86726	digitized
160	5850	1.87228	digitized
160	5900	1.87363	digitized
160	6050	1.88276	digitized
160	6100	1.88336	digitized
160	6150	1.88840	digitized
160	6400	1.89377	digitized
120	0	0.00000	shared_baseline
120	50	0.00000	shared_baseline
120	100	0.00000	shared_baseline
120	150	0.00000	shared_baseline
120	200	0.00000	shared_baseline
120	250	0.00000	shared_baseline
120	300	0.00000	shared_baseline
120	350	0.00000	shared_baseline
120	400	0.00000	shared_baseline
120	450	0.00000	shared_baseline
120	500	0.00000	shared_baseline
120	550	0.00000	shared_baseline
120	600	0.00000	shared_baseline
120	650	0.00000	shared_baseline
120	700	0.00000	shared_baseline
120	750	0.00000	shared_baseline
120	800	0.00000	shared_baseline
120	850	0.00000	shared_baseline
120	900	0.00000	shared_baseline
120	950	0.00000	shared_baseline
120	1000	0.00000	shared_baseline
120	1050	0.00000	shared_baseline
120	1100	0.00000	shared_baseline
120	1150	0.00000	shared_baseline
120	1200	0.00000	shared_baseline
120	1250	0.00000	shared_baseline
120	1300	0.00000	shared_baseline
120	1350	0.00000	shared_baseline
120	1400	0.00000	shared_baseline
120	1450	0.00000	shared_baseline
120	1500	0.00000	shared_baseline
120	1550	0.00000	shared_baseline
120	1600	0.00000	shared_baseline
120	1650	0.00000	shared_baseline
120	1700	0.00000	shared_baseline
120	1750	0.00000	shared_baseline
120	1800	0.00000	shared_baseline
120	1850	0.00000	shared_baseline
120	1900	0.00000	shared_baseline
120	1950	0.00000	shared_baseline
120	2000	0.00000	shared_baseline
120	2900	0.20219	digitized
120	2950	0.24462	digitized
120	3000	0.28726	digitized
120	3050	0.32302	digitized
120	3200	0.43299	digitized
120	3250	0.47976	digitized
120	3300	0.52456	digitized
120	3350	0.56763	digitized
120	3400	0.60586	digitized
120	3450	0.63126	digitized
120	3500	0.66215	digitized
120	3550	0.71515	digitized
120	3600	0.75082	digitized
120	3650	0.78207	digitized
120	3750	0.82977	digitized
120	3800	0.85177	digitized
120	3850	0.88248	digitized
120	3900	0.91566	digitized
120	3950	0.93534	digitized
120	4000	0.95533	digitized
120	4050	0.98336	digitized
120	4100	0.98646	digitized
120	4150	1.00535	digitized
120	4250	1.03822	digitized
120	4300	1.05226	digitized
120	4350	1.05781	digitized
120	4400	1.06978	digitized
120	4450	1.07575	digitized
120	4500	1.09202	digitized
120	4550	1.09373	digitized
120	4600	1.09910	digitized
120	4700	1.11388	digitized
120	4750	1.11759	digitized
120	4800	1.12791	digitized
120	4850	1.12965	digitized
120	4900	1.12874	digitized
120	5000	1.13221	digitized
120	5050	1.13247	digitized
120	5100	1.13175	digitized
120	5150	1.13272	digitized
120	5200	1.15497	digitized
120	5250	1.14355	digitized
120	5300	1.14302	digitized
120	5400	1.13934	digitized
120	5550	1.15104	digitized
120	5600	1.15910	digitized
120	5650	1.15348	digitized
120	5700	1.16012	digitized
120	5750	1.15238	digitized
120	5800	1.16189	digitized
120	5850	1.15453	digitized
120	5900	1.15411	digitized
120	6050	1.16044	digitized
120	6100	1.16234	digitized
120	6150	1.17118	digitized
120	6400	1.17519	digitized
