## Supplementary material for "Blind Recognition Reveals Early Multiphase IL-1ra Aggregation": Data/code package: observed_vs_blind_rate_comparison.csv

series	conc_mg_per_ml	selected_k	observed_label	observed_rate_mOD_min	blind_phase1_rate_mOD_min	blind_phase2_rate_mOD_min	observed_phase1_equiv_uM_min	blind_phase1_rate_uM_min	blind_phase2_rate_uM_min
53 C phosphate	1	1	source marker	104.6	103.85308649997943		1.5312747681678445	1.520340448888825
53 C phosphate	2	1	source marker	237.4	234.2404568013788		4.433679379641587	4.374671791061917
53 C phosphate	5	2	source marker	408.0	411.5016759062682	40.89821772179488	6.8059278648926	6.8643400061286135	3.618554155023705
53 C phosphate	10	2	source marker	552.5	563.3620786490375	97.59299043313564	16.335780002537103	16.65693932775146	15.30487316645195
50 C citrate	4	2	reported Vmax	108.34	138.22665747906564	2.456750782907326	2.8084637622642803	3.5832061889318134	0.33778830699416523
50 C citrate	6	2	reported Vmax	144.92	192.3444660730231	11.666135630237433	3.6365314237271624	4.826571177577779	1.5527071610764926
50 C citrate	8	2	reported Vmax	160.97	163.25509849898677	19.223765691582923	5.0141276603744505	5.085307231663819	3.1760872380070597
50 C citrate	10	2	reported Vmax	166.24	172.57514239311476	42.10611772353044	5.709880571903638	5.927475052598351	7.670792062186736
50 C citrate	14	2	reported Vmax	175.19	214.27000968548566	32.30879471172036	8.166199003949046	9.987850560361696	7.987942293025249
