## Supplementary material for "Blind Recognition Reveals Early Multiphase IL-1ra Aggregation": Data/code package: phase_rates_both_temperature_sets.csv

dataset	temperature_C	buffer	conc_mg_per_ml	selected_k	phase	a_OD	b_min	t0_min	od_rate_mOD_min	mass_fraction	phase_pool_uM	mass_rate_uM_min	assumed_aggregated_fraction	alpha1_to_alpha2
discovery	53	phosphate	1	1	1	0.8686706253223017	3.0770974168945764	32.32296161121174	103.85308649997943	1.0	12.716763005780345	1.520340448888825	0.22	5.304
discovery	53	phosphate	2	1	1	1.3618303350641936	2.1387824694115123	26.150291436219362	234.2404568013788	1.0	25.43352601156069	4.374671791061917	0.22	5.304
discovery	53	phosphate	5	2	1	1.5733013378715959	1.4065197078378873	20.004704722375877	411.5016759062682	0.41275515749681513	26.244547586502698	6.8643400061286135	0.22	5.304
discovery	53	phosphate	5	2	2	0.4220220076881947	3.7960876781104314	27.779272068386845	40.89821772179488	0.5872448425031849	37.33926744239904	3.618554155023705	0.22	5.304
discovery	53	phosphate	10	2	1	1.7075850615180364	1.1150651809762728	15.39897911731063	563.3620786490375	0.39702089385437217	50.488206154891266	16.65693932775146	0.22	5.304
discovery	53	phosphate	10	2	2	0.48895369481262396	1.843124298251926	20.858486870396128	97.59299043313564	0.6029791061456279	76.67942390291222	15.30487316645195	0.22	5.304
validation	50	citrate	4	2	1	1.200468806040873	3.19495386464763	34.91821753080966	138.22665747906564	0.6117786315938685	31.119375479919317	3.5832061889318134	0.22	5.304
validation	50	citrate	4	2	2	0.14362581179860187	21.506855212939815	78.00449212825097	2.456750782907326	0.3882213684061316	19.74767654320207	0.33778830699416523	0.22	5.304
validation	50	citrate	6	2	1	1.4674856191478431	2.806723793624928	30.609349862467162	192.3444660730231	0.48261969992142995	36.824162074929916	4.826571177577779	0.22	5.304
validation	50	citrate	6	2	2	0.29660275570755246	9.3530591001181	55.7954305125938	11.666135630237433	0.5173803000785699	39.47641595975215	1.5527071610764926	0.22	5.304
validation	50	citrate	8	2	1	1.6254101402436445	3.6627032145702874	27.44727760646916	163.25509849898677	0.497676166455084	50.63063889947675	5.085307231663819	0.22	5.304
validation	50	citrate	8	2	2	0.3093117305637499	5.919205862844368	48.093016949415805	19.223765691582923	0.502323833544916	51.10346514676602	3.1760872380070597	0.22	5.304
validation	50	citrate	10	2	1	1.6819206658865329	3.5853601282366605	25.48716702046807	172.57514239311476	0.45427665946216106	57.76928617437887	5.927475052598351	0.22	5.304
validation	50	citrate	10	2	2	0.3809378241105018	3.3282383043479142	44.23633678508532	42.10611772353044	0.5457233405378389	69.3983438834246	7.670792062186736	0.22	5.304
validation	50	citrate	14	2	1	1.6856586115032164	2.8941014606564357	20.808271790538864	214.27000968548566	0.441342404433301	78.5742546621137	9.987850560361696	0.22	5.304
validation	50	citrate	14	2	2	0.40228714899708085	4.580584725737626	40.06622367824483	32.30879471172036	0.558657595566699	99.46042741881115	7.987942293025249	0.22	5.304
