## Supplementary material for "Blind Recognition Reveals Early Multiphase IL-1ra Aggregation": Data/code package: simulation_validation_summary.csv

dataset	known_phase_count	replicates	noise_sd_od	selected_k1_fraction	selected_k2_fraction	median_delta_aicc_2_minus_1	median_candidate_smallest_amplitude_fraction	interpretation
one phase	1	100	0.008	1.0	0.0	4.867091107467104	0.3787230858424839	expected one-phase retention
two phase, separated	2	100	0.008	0.0	1.0	-699.9026728467687	0.3426136410561293	expected two-phase retention
two phase, overlapping	2	100	0.008	0.96	0.04	-41.938332749204505	0.33451439681680173	conservative rejection of collapsed/sub-threshold split
two phase, sub-threshold	2	100	0.008	0.95	0.05	-351.7422390440647	0.07218922528071298	conservative rejection of collapsed/sub-threshold split
digitized 180 mg/mL	not known	100	0.01	0.0	1.0	-221.14578135607718		digitization-perturbation stability
digitized 200 mg/mL	not known	100	0.01	0.0	1.0	-187.37778916195418		digitization-perturbation stability
